# Whole-genome DNA methylation profiling in COVID-19 positive patients reveals alterations in pathways linked to neurological dysfunction

**DOI:** 10.1101/2025.09.25.678349

**Authors:** Saima Zameer, Ehraz Anis, Qiang Sha, Martha L. Escobar Galvis, Sanam Khan, Jennifer A. Steiner, Milda Milčiūtė, Ieva Kerševičiūtė, Migle Gabrielaite, Juozas Gordevicius, Andrew Pospisilik, Nazia Saiyed, Stewart F. Graham, Patrik Brundin, Lena Brundin

**Author notes:** Corresponding author: Lena Brundin Address: Department of Neurodegenerative Science, Van Andel Institute 333 Bostwick Ave NE, Grand Rapids, MI 49503, USA.

## Abstract

**Background:** Severe acute respiratory syndrome coronavirus 2 (SARS-CoV-2) is a highly transmissible RNA betacoronavirus, causing coronavirus disease-19 (COVID-19). Infection with SARS-CoV-2 can result in a broad spectrum of clinical outcomes, ranging from asymptomatic or mild to a severe, deadly illness. Emerging evidence suggests SARS-CoV-2 affects host gene regulation through epigenetic mechanisms, such as DNA methylation, potentially contributing to immune dysregulation and post-acute sequelae, including neurological and psychiatric disorders. However, the extent and functional relevance of these epigenetic changes remain uncertain.

**Methods and results:** We employed whole-genome bisulfite sequencing to profile DNA methylation in peripheral blood from SARS-CoV-2-positive patients across a spectrum of symptom severity, ranging from asymptomatic to severe (n=101), in comparison to SARS-CoV-2-negative individuals (n=105). We observed a widespread hypomethylation in the genomes of infected individuals, which was more pronounced in severe cases. Notably, we identified differentially methylated genes in patients with mild (19 genes), moderate (19 genes), and severe (35 genes) symptoms. These genes included those involved in canonical immune responses as well as known to be linked to neurodegenerative diseases. Subsequent pathway enrichment analysis further supported the significant association between the differentially methylated genes and those implicated in Alzheimer’s and Parkinson’s disease, as well as neuropsychiatric conditions, suggesting potential epigenetic links between acute SARS-CoV-2 infection and long-term neurological outcomes. This is one of the first studies to comprehensively map severity-stratified genome-wide DNA methylation changes in COVID-19 patients.

**Conclusion:** Our findings underscore the potential importance of epigenetic regulation in the acute responses to SARS-CoV-2 infection and highlight an overlap with epigenetic mechanisms relevant for neuropsychiatric disease processes.
