## Supplementary Table 1 for "Whole-genome DNA methylation profiling in COVID-19 positive patients reveals alterations in pathways linked to neurological dysfunction"

### Sheet: Sig. DMTWs in all SARS-CoV-2 pt
Table S1A - Significant differentially methylated windows (DMTWs) across the whole genome of all SARS-CoV-2 positive patients regardless of disease severity as compared to SARS-CoV-2 negative controls
Chr	Start	End	width	stat	pvalue	fdr	Contrast	ID	meth_diff	GreatSymbol	Annotatr
chr10	104032201	104032400	200	5.80059	6.60801e-09	0.0320035	Covid	chr10_104032201_104032400	-9.069	SLK	COL17A1 (hg38_genes_exons) / COL17A1 (hg38_genes_3UTRs) / COL17A1 (hg38_genes_introns)
chr10	104032201	104032400	200	5.80059	6.60801e-09	0.0320035	Covid	chr10_104032201_104032400	-9.069	COL17A1	COL17A1 (hg38_genes_exons) / COL17A1 (hg38_genes_3UTRs) / COL17A1 (hg38_genes_introns)
chr10	104340401	104340600	200	6.16151	7.20543e-10	0.00348972	Covid	chr10_104340401_104340600	-7.164	ITPRIP	ITPRIP (hg38_genes_1to5kb)
chr10	104340401	104340600	200	6.16151	7.20543e-10	0.00348972	Covid	chr10_104340401_104340600	-7.164	CFAP58	ITPRIP (hg38_genes_1to5kb)
chr10	11161201	11161400	200	5.81817	5.94971e-09	0.0288153	Covid	chr10_11161201_11161400	-8.754	CELF2	CELF2 (hg38_genes_introns) / CELF2 (hg38_genes_1to5kb)
chr10	11161201	11161400	200	5.81817	5.94971e-09	0.0288153	Covid	chr10_11161201_11161400	-8.754	USP6NL	CELF2 (hg38_genes_introns) / CELF2 (hg38_genes_1to5kb)
chr10	11341401	11341600	200	5.99257	2.0655e-09	0.0100036	Covid	chr10_11341401_11341600	-9.852	CELF2
chr10	11341401	11341600	200	5.99257	2.0655e-09	0.0100036	Covid	chr10_11341401_11341600	-9.852	USP6NL
chr10	132402001	132402200	200	5.94026	2.84571e-09	0.0137822	Covid	chr10_132402001_132402200	-7.796	PWWP2B	PWWP2B (hg38_genes_introns)
chr10	132402001	132402200	200	5.94026	2.84571e-09	0.0137822	Covid	chr10_132402001_132402200	-7.796	INPP5A	PWWP2B (hg38_genes_introns)
chr10	13747001	13747200	200	6.22629	4.77605e-10	0.00231313	Covid	chr10_13747001_13747200	11.238	ENSG00000282246	FRMD4A (hg38_genes_introns)
chr10	13747001	13747200	200	6.22629	4.77605e-10	0.00231313	Covid	chr10_13747001_13747200	11.238	FRMD4A	FRMD4A (hg38_genes_introns)
chr10	17771001	17771200	200	6.02015	1.74254e-09	0.00843941	Covid	chr10_17771001_17771200	-7.615	TMEM236	TMEM236 (hg38_genes_introns)
chr10	17771001	17771200	200	6.02015	1.74254e-09	0.00843941	Covid	chr10_17771001_17771200	-7.615	MRC1	TMEM236 (hg38_genes_introns)
chr10	31707001	31707200	200	6.20754	5.3821e-10	0.00260665	Covid	chr10_31707001_31707200	-7.291	ZEB1	MACORIS (hg38_genes_introns)
chr10	31707001	31707200	200	6.20754	5.3821e-10	0.00260665	Covid	chr10_31707001_31707200	-7.291	ARHGAP12	MACORIS (hg38_genes_introns)
chr10	97355601	97355800	200	5.92593	3.10542e-09	0.01504	Covid	chr10_97355601_97355800	-6.57	FRAT2
chr10	97355601	97355800	200	5.92593	3.10542e-09	0.01504	Covid	chr10_97355601_97355800	-6.57	RRP12
chr11	117836201	117836400	200	5.7379	9.58588e-09	0.0464256	Covid	chr11_117836201_117836400	-7.446	FXYD2	FXYD6-FXYD2 (hg38_genes_introns)
chr11	117836201	117836400	200	5.7379	9.58588e-09	0.0464256	Covid	chr11_117836201_117836400	-7.446	FXYD6-FXYD2	FXYD6-FXYD2 (hg38_genes_introns)
chr11	122322401	122322600	200	5.74947	8.95217e-09	0.0433564	Covid	chr11_122322401_122322600	-6.003	BLID	MIR100HG (hg38_genes_introns)
chr11	122322401	122322600	200	5.74947	8.95217e-09	0.0433564	Covid	chr11_122322401_122322600	-6.003	UBASH3B	MIR100HG (hg38_genes_introns)
chr11	42058801	42059000	200	5.77226	7.82138e-09	0.0378799	Covid	chr11_42058801_42059000	-7.442		LINC02745 (hg38_genes_introns)
chr11	44592001	44592200	200	6.22133	4.92946e-10	0.00238742	Covid	chr11_44592001_44592200	-10.671	CD82	CD82 (hg38_genes_introns) / CD82 (hg38_genes_1to5kb)
chr11	44592001	44592200	200	6.22133	4.92946e-10	0.00238742	Covid	chr11_44592001_44592200	-10.671	TSPAN18	CD82 (hg38_genes_introns) / CD82 (hg38_genes_1to5kb)
chr11	47394001	47394200	200	5.78288	7.34327e-09	0.0355644	Covid	chr11_47394001_47394200	-6.523	SPI1	SPI1 (hg38_genes_introns)
chr11	47394001	47394200	200	5.78288	7.34327e-09	0.0355644	Covid	chr11_47394001_47394200	-6.523	SLC39A13	SPI1 (hg38_genes_introns)
chr11	48008201	48008400	200	6.49133	8.50799e-11	0.000412058	Covid	chr11_48008201_48008400	-4.789	PTPRJ	PTPRJ (hg38_genes_introns)
chr11	48008201	48008400	200	6.49133	8.50799e-11	0.000412058	Covid	chr11_48008201_48008400	-4.789	OR4B1	PTPRJ (hg38_genes_introns)
chr11	63858601	63858800	200	5.79191	6.9591e-09	0.0337038	Covid	chr11_63858601_63858800	-6.437	MARK2	MARK2 (hg38_genes_introns)
chr11	63858601	63858800	200	5.79191	6.9591e-09	0.0337038	Covid	chr11_63858601_63858800	-6.437	RCOR2	MARK2 (hg38_genes_introns)
chr12	16353801	16354000	200	5.75166	8.83738e-09	0.0428005	Covid	chr12_16353801_16354000	-5.424	MGST1	MGST1 (hg38_genes_introns) / MGST1 (hg38_genes_1to5kb) / MGST1 (hg38_genes_promoters)
chr12	16353801	16354000	200	5.75166	8.83738e-09	0.0428005	Covid	chr12_16353801_16354000	-5.424	LMO3	MGST1 (hg38_genes_introns) / MGST1 (hg38_genes_1to5kb) / MGST1 (hg38_genes_promoters)
chr12	52126801	52127000	200	6.07644	1.22883e-09	0.00595142	Covid	chr12_52126801_52127000	-5.966	ATG101
chr12	52126801	52127000	200	6.07644	1.22883e-09	0.00595142	Covid	chr12_52126801_52127000	-5.966	KRT80
chr13	110665801	110666000	200	6.35633	2.06627e-10	0.00100073	Covid	chr13_110665801_110666000	-10.214	NAXD	CARS2 (hg38_genes_introns) / CARS2 (hg38_genes_1to5kb) / CARS2 (hg38_genes_promoters)
chr13	110665801	110666000	200	6.35633	2.06627e-10	0.00100073	Covid	chr13_110665801_110666000	-10.214	CARS2	CARS2 (hg38_genes_introns) / CARS2 (hg38_genes_1to5kb) / CARS2 (hg38_genes_promoters)
chr13	112575201	112575400	200	6.31334	2.73075e-10	0.00132255	Covid	chr13_112575201_112575400	-8.603	SPACA7	TUBGCP3 (hg38_genes_introns)
chr13	112575201	112575400	200	6.31334	2.73075e-10	0.00132255	Covid	chr13_112575201_112575400	-8.603	TUBGCP3	TUBGCP3 (hg38_genes_introns)
chr13	26960401	26960600	200	6.52166	6.95316e-11	0.000336755	Covid	chr13_26960401_26960600	-4.015	GPR12
chr13	26960401	26960600	200	6.52166	6.95316e-11	0.000336755	Covid	chr13_26960401_26960600	-4.015	USP12
chr13	27391601	27391800	200	5.79191	6.95896e-09	0.0337032	Covid	chr13_27391601_27391800	-5.636	RASL11A
chr13	27391601	27391800	200	5.79191	6.95896e-09	0.0337032	Covid	chr13_27391601_27391800	-5.636	GTF3A
chr14	22546201	22546400	200	6.67063	2.54711e-11	0.000123362	Covid	chr14_22546201_22546400	9.038	DAD1
chr15	56886601	56886800	200	5.82726	5.6346e-09	0.0272892	Covid	chr15_56886601_56886800	-3.378	ZNF280D	ZNF280D (hg38_genes_introns) / LOC145783 (hg38_genes_introns) / LOC105370833 (hg38_genes_promoters) / LOC145783 (hg38_genes_exons)
chr15	56886601	56886800	200	5.82726	5.6346e-09	0.0272892	Covid	chr15_56886601_56886800	-3.378	TCF12	ZNF280D (hg38_genes_introns) / LOC145783 (hg38_genes_introns) / LOC105370833 (hg38_genes_promoters) / LOC145783 (hg38_genes_exons)
chr15	99017001	99017200	200	5.86182	4.57835e-09	0.0221736	Covid	chr15_99017001_99017200	-8.529	PGPEP1L	SYNM-AS1 (hg38_genes_introns) / LUNAR1 (hg38_genes_introns)
chr15	99017001	99017200	200	5.86182	4.57835e-09	0.0221736	Covid	chr15_99017001_99017200	-8.529	SYNM	SYNM-AS1 (hg38_genes_introns) / LUNAR1 (hg38_genes_introns)
chr16	16120201	16120400	200	6.65207	2.88991e-11	0.000139964	Covid	chr16_16120201_16120400	-5.508	ABCC1	ABCC1 (hg38_genes_introns) / ABCC1 (hg38_genes_promoters)
chr16	16120201	16120400	200	6.65207	2.88991e-11	0.000139964	Covid	chr16_16120201_16120400	-5.508	ABCC6	ABCC1 (hg38_genes_introns) / ABCC1 (hg38_genes_promoters)
chr16	34582801	34583000	200	6.37032	1.8863e-10	0.00091357	Covid	chr16_34582801_34583000	-6.187
chr16	50664401	50664600	200	6.31659	2.67398e-10	0.00129506	Covid	chr16_50664401_50664600	-8.806	NKD1	LOC101927272 (hg38_genes_1to5kb) / LOC101927272 (hg38_genes_promoters)
chr16	50664401	50664600	200	6.31659	2.67398e-10	0.00129506	Covid	chr16_50664401_50664600	-8.806	SNX20	LOC101927272 (hg38_genes_1to5kb) / LOC101927272 (hg38_genes_promoters)
chr16	53450201	53450400	200	5.77688	7.60995e-09	0.036856	Covid	chr16_53450201_53450400	7.713	RBL2	RBL2 (hg38_genes_introns)
chr16	53450201	53450400	200	5.77688	7.60995e-09	0.036856	Covid	chr16_53450201_53450400	7.713	AKTIP	RBL2 (hg38_genes_introns)
chr16	69510201	69510400	200	6.04344	1.50865e-09	0.00730664	Covid	chr16_69510201_69510400	-9.256	CYB5B
chr16	69510201	69510400	200	6.04344	1.50865e-09	0.00730664	Covid	chr16_69510201_69510400	-9.256	NFAT5
chr16	85453001	85453200	200	6.21987	4.97563e-10	0.00240979	Covid	chr16_85453001_85453200	-9.76	FAM92B	GSE1 (hg38_genes_introns)
chr16	85453001	85453200	200	6.21987	4.97563e-10	0.00240979	Covid	chr16_85453001_85453200	-9.76	GSE1	GSE1 (hg38_genes_introns)
chr16	86951001	86951200	200	5.85188	4.86051e-09	0.0235402	Covid	chr16_86951001_86951200	-9.296	FOXL1
chr16	86951001	86951200	200	5.85188	4.86051e-09	0.0235402	Covid	chr16_86951001_86951200	-9.296	FBXO31
chr17	2179601	2179800	200	5.77429	7.72775e-09	0.0374265	Covid	chr17_2179601_2179800	-5.925	HIC1	SMG6 (hg38_genes_introns)
chr17	2179601	2179800	200	5.77429	7.72775e-09	0.0374265	Covid	chr17_2179601_2179800	-5.925	SRR	SMG6 (hg38_genes_introns)
chr17	40563601	40563800	200	6.1448	8.00649e-10	0.00387768	Covid	chr17_40563601_40563800	8.455	TNS4	CCR7 (hg38_genes_1to5kb) / CCR7 (hg38_genes_introns)
chr17	40563601	40563800	200	6.1448	8.00649e-10	0.00387768	Covid	chr17_40563601_40563800	8.455	CCR7	CCR7 (hg38_genes_1to5kb) / CCR7 (hg38_genes_introns)
chr19	10812601	10812800	200	6.34232	2.26329e-10	0.00109615	Covid	chr19_10812601_10812800	-7.156	DNM2	DNM2 (hg38_genes_introns)
chr19	10812601	10812800	200	6.34232	2.26329e-10	0.00109615	Covid	chr19_10812601_10812800	-7.156	TMED1	DNM2 (hg38_genes_introns)
chr19	12953001	12953200	200	6.04314	1.51141e-09	0.00732001	Covid	chr19_12953001_12953200	-10.063	RAD23A	RAD23A (hg38_genes_exons) / GADD45GIP1 (hg38_genes_exons) / RAD23A (hg38_genes_3UTRs) / GADD45GIP1 (hg38_genes_3UTRs)
chr19	12953001	12953200	200	6.04314	1.51141e-09	0.00732001	Covid	chr19_12953001_12953200	-10.063	GADD45GIP1	RAD23A (hg38_genes_exons) / GADD45GIP1 (hg38_genes_exons) / RAD23A (hg38_genes_3UTRs) / GADD45GIP1 (hg38_genes_3UTRs)
chr19	15476401	15476600	200	6.17483	6.62341e-10	0.00320783	Covid	chr19_15476401_15476600	-3.864	RASAL3	PGLYRP2 (hg38_genes_exons)
chr19	15476401	15476600	200	6.17483	6.62341e-10	0.00320783	Covid	chr19_15476401_15476600	-3.864	PGLYRP2	PGLYRP2 (hg38_genes_exons)
chr19	15479601	15479800	200	5.81124	6.20128e-09	0.0300337	Covid	chr19_15479601_15479800	-5.743	RASAL3	PGLYRP2 (hg38_genes_promoters) / PGLYRP2 (hg38_genes_5UTRs) / PGLYRP2 (hg38_genes_exons) / PGLYRP2 (hg38_genes_introns)
chr19	15479601	15479800	200	5.81124	6.20128e-09	0.0300337	Covid	chr19_15479601_15479800	-5.743	PGLYRP2	PGLYRP2 (hg38_genes_promoters) / PGLYRP2 (hg38_genes_5UTRs) / PGLYRP2 (hg38_genes_exons) / PGLYRP2 (hg38_genes_introns)
chr19	19184601	19184800	200	5.92363	3.14912e-09	0.0152517	Covid	chr19_19184601_19184800	-10.149	MEF2B	BORCS8-MEF2B (hg38_genes_1to5kb) / BORCS8-MEF2B (hg38_genes_introns) / BORCS8 (hg38_genes_introns)
chr19	19184601	19184800	200	5.92363	3.14912e-09	0.0152517	Covid	chr19_19184601_19184800	-10.149	BORCS8-MEF2B	BORCS8-MEF2B (hg38_genes_1to5kb) / BORCS8-MEF2B (hg38_genes_introns) / BORCS8 (hg38_genes_introns)
chr19	34369601	34369800	200	6.33884	2.31509e-10	0.00112124	Covid	chr19_34369601_34369800	-7.931	GPI	GPI (hg38_genes_introns)
chr19	34369601	34369800	200	6.33884	2.31509e-10	0.00112124	Covid	chr19_34369601_34369800	-7.931	ENSG00000266953	GPI (hg38_genes_introns)
chr19	48630801	48631000	200	5.78031	7.45626e-09	0.0361116	Covid	chr19_48630801_48631000	-5.098	RPL18	DBP (hg38_genes_exons) / DBP (hg38_genes_3UTRs)
chr19	48630801	48631000	200	5.78031	7.45626e-09	0.0361116	Covid	chr19_48630801_48631000	-5.098	DBP	DBP (hg38_genes_exons) / DBP (hg38_genes_3UTRs)
chr19	6251001	6251200	200	5.73001	1.00426e-08	0.0486377	Covid	chr19_6251001_6251200	-7.608	ACSBG2	MLLT1 (hg38_genes_introns)
chr19	6251001	6251200	200	5.73001	1.00426e-08	0.0486377	Covid	chr19_6251001_6251200	-7.608	MLLT1	MLLT1 (hg38_genes_introns)
chr19	847801	848000	200	5.79486	6.83792e-09	0.033117	Covid	chr19_847801_848000	-5.505	PRTN3	ELANE (hg38_genes_1to5kb) / PRTN3 (hg38_genes_exons) / PRTN3 (hg38_genes_3UTRs)
chr19	847801	848000	200	5.79486	6.83792e-09	0.033117	Covid	chr19_847801_848000	-5.505	ELANE	ELANE (hg38_genes_1to5kb) / PRTN3 (hg38_genes_exons) / PRTN3 (hg38_genes_3UTRs)
chr1	14663201	14663400	200	5.76269	8.27854e-09	0.040094	Covid	chr1_14663201_14663400	-14.634	KAZN	KAZN (hg38_genes_introns)
chr1	14663201	14663400	200	5.76269	8.27854e-09	0.040094	Covid	chr1_14663201_14663400	-14.634	TMEM51	KAZN (hg38_genes_introns)
chr1	14949801	14950000	200	5.77597	7.65092e-09	0.0370544	Covid	chr1_14949801_14950000	-6.15	KAZN	KAZN (hg38_genes_introns)
chr1	14949801	14950000	200	5.77597	7.65092e-09	0.0370544	Covid	chr1_14949801_14950000	-6.15	TMEM51	KAZN (hg38_genes_introns)
chr1	16195601	16195800	200	6.58231	4.6321e-11	0.000224342	Covid	chr1_16195601_16195800	-10.684	EPHA2
chr1	16195601	16195800	200	6.58231	4.6321e-11	0.000224342	Covid	chr1_16195601_16195800	-10.684	ARHGEF19
chr1	229099601	229099800	200	6.05751	1.38242e-09	0.0066953	Covid	chr1_229099601_229099800	-10.29	RHOU	LINC02814 (hg38_genes_introns) / LINC02814 (hg38_genes_1to5kb)
chr1	229099601	229099800	200	6.05751	1.38242e-09	0.0066953	Covid	chr1_229099601_229099800	-10.29	TMEM78	LINC02814 (hg38_genes_introns) / LINC02814 (hg38_genes_1to5kb)
chr1	235073801	235074000	200	5.96599	2.43152e-09	0.0117762	Covid	chr1_235073801_235074000	-12.058	IRF2BP2	LOC107985746 (hg38_genes_introns)
chr1	235073801	235074000	200	5.96599	2.43152e-09	0.0117762	Covid	chr1_235073801_235074000	-12.058	TOMM20	LOC107985746 (hg38_genes_introns)
chr1	244100601	244100800	200	5.78018	7.46217e-09	0.0361403	Covid	chr1_244100601_244100800	-7.026	ZBTB18
chr1	244100601	244100800	200	5.78018	7.46217e-09	0.0361403	Covid	chr1_244100601_244100800	-7.026	ADSS
chr1	26554401	26554600	200	5.82154	5.83076e-09	0.0282392	Covid	chr1_26554401_26554600	-6.694	RPS6KA1	RPS6KA1 (hg38_genes_1to5kb) / MIR1976 (hg38_genes_promoters) / RPS6KA1 (hg38_genes_promoters) / RPS6KA1 (hg38_genes_exons) / RPS6KA1 (hg38_genes_introns) / MIR1976 (hg38_genes_exons) / RPS6KA1 (hg38_genes_3UTRs)
chr1	26554401	26554600	200	5.82154	5.83076e-09	0.0282392	Covid	chr1_26554401_26554600	-6.694	ARID1A	RPS6KA1 (hg38_genes_1to5kb) / MIR1976 (hg38_genes_promoters) / RPS6KA1 (hg38_genes_promoters) / RPS6KA1 (hg38_genes_exons) / RPS6KA1 (hg38_genes_introns) / MIR1976 (hg38_genes_exons) / RPS6KA1 (hg38_genes_3UTRs)
chr1	30740801	30741000	200	6.04482	1.49577e-09	0.00724425	Covid	chr1_30740801_30741000	-7.323	MATN1	LAPTM5 (hg38_genes_introns) / MIR4420 (hg38_genes_1to5kb)
chr1	30740801	30741000	200	6.04482	1.49577e-09	0.00724425	Covid	chr1_30740801_30741000	-7.323	LAPTM5	LAPTM5 (hg38_genes_introns) / MIR4420 (hg38_genes_1to5kb)
chr1	6170801	6171000	200	6.20479	5.47695e-10	0.00265258	Covid	chr1_6170801_6171000	-4.974	KCNAB2	RPL22 (hg38_genes_introns) / CHD5 (hg38_genes_introns)
chr1	6170801	6171000	200	6.20479	5.47695e-10	0.00265258	Covid	chr1_6170801_6171000	-4.974	CHD5	RPL22 (hg38_genes_introns) / CHD5 (hg38_genes_introns)
chr20	33724601	33724800	200	5.9565	2.57689e-09	0.0124803	Covid	chr20_33724601_33724800	-9.08	PXMP4	PXMP4 (hg38_genes_1to5kb)
chr20	33724601	33724800	200	5.9565	2.57689e-09	0.0124803	Covid	chr20_33724601_33724800	-9.08	ZNF341	PXMP4 (hg38_genes_1to5kb)
chr20	51585001	51585200	200	6.35956	2.02336e-10	0.00097995	Covid	chr20_51585001_51585200	-10.153	NFATC2
chr20	51585001	51585200	200	6.35956	2.02336e-10	0.00097995	Covid	chr20_51585001_51585200	-10.153	ATP9A
chr21	38420401	38420600	200	6.29939	2.9881e-10	0.00144719	Covid	chr21_38420401_38420600	-10.261	KCNJ15	ERG (hg38_genes_introns)
chr21	38420401	38420600	200	6.29939	2.9881e-10	0.00144719	Covid	chr21_38420401_38420600	-10.261	ERG	ERG (hg38_genes_introns)
chr22	32761801	32762000	200	5.95493	2.60177e-09	0.0126008	Covid	chr22_32761801_32762000	-2.92	FBXO7	SYN3 (hg38_genes_introns)
chr22	32761801	32762000	200	5.95493	2.60177e-09	0.0126008	Covid	chr22_32761801_32762000	-2.92	TIMP3	SYN3 (hg38_genes_introns)
chr2	218332801	218333000	200	6.28391	3.30153e-10	0.00159899	Covid	chr2_218332801_218333000	-6.958	TMBIM1	PNKD (hg38_genes_introns) / CATIP-AS2 (hg38_genes_introns) / PNKD (hg38_genes_1to5kb)
chr2	218332801	218333000	200	6.28391	3.30153e-10	0.00159899	Covid	chr2_218332801_218333000	-6.958	CATIP	PNKD (hg38_genes_introns) / CATIP-AS2 (hg38_genes_introns) / PNKD (hg38_genes_1to5kb)
chr2	9335601	9335800	200	6.00141	1.95616e-09	0.009474	Covid	chr2_9335601_9335800	-11.062	ASAP2	ASAP2 (hg38_genes_introns)
chr2	9335601	9335800	200	6.00141	1.95616e-09	0.009474	Covid	chr2_9335601_9335800	-11.062	ITGB1BP1	ASAP2 (hg38_genes_introns)
chr3	194247401	194247600	200	6.57337	4.91903e-11	0.000238238	Covid	chr3_194247401_194247600	-9.684	HES1	LINC02036 (hg38_genes_introns) / LINC02037 (hg38_genes_promoters)
chr3	194247401	194247600	200	6.57337	4.91903e-11	0.000238238	Covid	chr3_194247401_194247600	-9.684	CPN2	LINC02036 (hg38_genes_introns) / LINC02037 (hg38_genes_promoters)
chr3	33023401	33023600	200	6.85937	6.9164e-12	3.34975e-05	Covid	chr3_33023401_33023600	7.083	CCR4	GLB1 (hg38_genes_introns)
chr3	33023401	33023600	200	6.85937	6.9164e-12	3.34975e-05	Covid	chr3_33023401_33023600	7.083	TMPPE	GLB1 (hg38_genes_introns)
chr3	46110801	46111000	200	6.11001	9.96233e-10	0.00482492	Covid	chr3_46110801_46111000	-16.534	XCR1
chr3	46110801	46111000	200	6.11001	9.96233e-10	0.00482492	Covid	chr3_46110801_46111000	-16.534	CCR1
chr4	110032801	110033000	200	6.29161	3.14187e-10	0.00152166	Covid	chr4_110032801_110033000	-3.741	EGF
chr4	110032801	110033000	200	6.29161	3.14187e-10	0.00152166	Covid	chr4_110032801_110033000	-3.741	ELOVL6
chr4	169660001	169660200	200	5.81625	6.01825e-09	0.0291472	Covid	chr4_169660001_169660200	-2.855	CLCN3	CLCN3 (hg38_genes_introns) / CLCN3 (hg38_genes_1to5kb) / CLCN3 (hg38_genes_promoters) / CLCN3 (hg38_genes_exons) / CLCN3 (hg38_genes_5UTRs)
chr4	169660001	169660200	200	5.81625	6.01825e-09	0.0291472	Covid	chr4_169660001_169660200	-2.855	HPF1	CLCN3 (hg38_genes_introns) / CLCN3 (hg38_genes_1to5kb) / CLCN3 (hg38_genes_promoters) / CLCN3 (hg38_genes_exons) / CLCN3 (hg38_genes_5UTRs)
chr5	1168801	1169000	200	6.67514	2.46993e-11	0.000119624	Covid	chr5_1168801_1169000	-8.95	SLC12A7
chr5	1168801	1169000	200	6.67514	2.46993e-11	0.000119624	Covid	chr5_1168801_1169000	-8.95	SLC6A19
chr6	13445001	13445200	200	5.84366	5.10668e-09	0.0247324	Covid	chr6_13445001_13445200	-4.157	TBC1D7	GFOD1 (hg38_genes_introns)
chr6	13445001	13445200	200	5.84366	5.10668e-09	0.0247324	Covid	chr6_13445001_13445200	-4.157	GFOD1	GFOD1 (hg38_genes_introns)
chr6	42025201	42025400	200	6.5397	6.16409e-11	0.000298539	Covid	chr6_42025201_42025400	-8.658	CCND3	CCND3 (hg38_genes_introns)
chr6	42025201	42025400	200	6.5397	6.16409e-11	0.000298539	Covid	chr6_42025201_42025400	-8.658	TAF8	CCND3 (hg38_genes_introns)
chr6	55762801	55763000	200	5.93817	2.88223e-09	0.0139591	Covid	chr6_55762801_55763000	-4.872	HMGCLL1	BMP5 (hg38_genes_introns)
chr6	55762801	55763000	200	5.93817	2.88223e-09	0.0139591	Covid	chr6_55762801_55763000	-4.872	BMP5	BMP5 (hg38_genes_introns)
chr7	106156401	106156600	200	6.2005	5.62835e-10	0.00272591	Covid	chr7_106156401_106156600	-3.887	SYPL1
chr7	106156401	106156600	200	6.2005	5.62835e-10	0.00272591	Covid	chr7_106156401_106156600	-3.887	NAMPT
chr7	140162201	140162400	200	5.9656	2.43738e-09	0.0118046	Covid	chr7_140162201_140162400	-8.218	PARP12	KDM7A (hg38_genes_introns)
chr7	140162201	140162400	200	5.9656	2.43738e-09	0.0118046	Covid	chr7_140162201_140162400	-8.218	KDM7A	KDM7A (hg38_genes_introns)
chr7	147169001	147169200	200	5.8026	6.52959e-09	0.0316237	Covid	chr7_147169001_147169200	-2.466		CNTNAP2 (hg38_genes_introns)
chr7	36176001	36176200	200	6.56615	5.16328e-11	0.000250068	Covid	chr7_36176001_36176200	-4.396	EEPD1	EEPD1 (hg38_genes_introns)
chr7	36176001	36176200	200	6.56615	5.16328e-11	0.000250068	Covid	chr7_36176001_36176200	-4.396	ANLN	EEPD1 (hg38_genes_introns)
chr7	4733001	4733200	200	5.91763	3.26617e-09	0.0158185	Covid	chr7_4733001_4733200	-9.18	FOXK1	FOXK1 (hg38_genes_introns)
chr7	4733001	4733200	200	5.91763	3.26617e-09	0.0158185	Covid	chr7_4733001_4733200	-9.18	AP5Z1	FOXK1 (hg38_genes_introns)
chr7	6635201	6635400	200	6.37095	1.8786e-10	0.000909841	Covid	chr7_6635201_6635400	-7.257	ZNF853	ZNF316 (hg38_genes_1to5kb)
chr7	6635201	6635400	200	6.37095	1.8786e-10	0.000909841	Covid	chr7_6635201_6635400	-7.257	ZNF316	ZNF316 (hg38_genes_1to5kb)
chr7	7655201	7655400	200	6.10431	1.03243e-09	0.00500024	Covid	chr7_7655201_7655400	-8.92	MIOS	UMAD1 (hg38_genes_introns) / RPA3 (hg38_genes_introns)
chr7	7655201	7655400	200	6.10431	1.03243e-09	0.00500024	Covid	chr7_7655201_7655400	-8.92	RPA3	UMAD1 (hg38_genes_introns) / RPA3 (hg38_genes_introns)
chr8	102395001	102395200	200	5.97557	2.29286e-09	0.0111047	Covid	chr8_102395001_102395200	-9.506	RRM2B	UBR5 (hg38_genes_introns)
chr8	102395001	102395200	200	5.97557	2.29286e-09	0.0111047	Covid	chr8_102395001_102395200	-9.506	UBR5	UBR5 (hg38_genes_introns)
chr8	19717201	19717400	200	6.93485	4.06663e-12	1.96955e-05	Covid	chr8_19717201_19717400	10.234	CSGALNACT1	CSGALNACT1 (hg38_genes_introns)
chr8	19717201	19717400	200	6.93485	4.06663e-12	1.96955e-05	Covid	chr8_19717201_19717400	10.234	INTS10	CSGALNACT1 (hg38_genes_introns)
chr8	2021001	2021200	200	5.92385	3.14488e-09	0.0152311	Covid	chr8_2021001_2021200	-6.133	KBTBD11
chr8	2021001	2021200	200	5.92385	3.14488e-09	0.0152311	Covid	chr8_2021001_2021200	-6.133	MYOM2
chr9	128558201	128558400	200	6.9819	2.91213e-12	1.4104e-05	Covid	chr9_128558201_128558400	-10.089	SPTAN1	SPTAN1 (hg38_genes_introns)
chr9	128558201	128558400	200	6.9819	2.91213e-12	1.4104e-05	Covid	chr9_128558201_128558400	-10.089	WDR34	SPTAN1 (hg38_genes_introns)
chr9	134404401	134404600	200	5.83413	5.40732e-09	0.0261884	Covid	chr9_134404401_134404600	-4.826	RXRA	RXRA (hg38_genes_exons) / RXRA (hg38_genes_introns)
chr9	134404401	134404600	200	5.83413	5.40732e-09	0.0261884	Covid	chr9_134404401_134404600	-4.826	COL5A1	RXRA (hg38_genes_exons) / RXRA (hg38_genes_introns)
chr9	136714201	136714400	200	5.80506	6.43436e-09	0.0311625	Covid	chr9_136714201_136714400	-5.745	FAM69B	DIPK1B (hg38_genes_introns)
chr9	136714201	136714400	200	5.80506	6.43436e-09	0.0311625	Covid	chr9_136714201_136714400	-5.745	LCN10	DIPK1B (hg38_genes_introns)
chr9	136714801	136715000	200	5.72943	1.0077e-08	0.048804	Covid	chr9_136714801_136715000	-5.111	FAM69B	DIPK1B (hg38_genes_introns)
chr9	136714801	136715000	200	5.72943	1.0077e-08	0.048804	Covid	chr9_136714801_136715000	-5.111	LCN10	DIPK1B (hg38_genes_introns)
chr9	33135601	33135800	200	5.95948	2.53045e-09	0.0122554	Covid	chr9_33135601_33135800	-7.511	SMU1	B4GALT1 (hg38_genes_introns)
chr9	33135601	33135800	200	5.95948	2.53045e-09	0.0122554	Covid	chr9_33135601_33135800	-7.511	B4GALT1	B4GALT1 (hg38_genes_introns)
chr9	38048601	38048800	200	6.44283	1.1727e-10	0.000567959	Covid	chr9_38048601_38048800	-13.194	SLC25A51	SHB (hg38_genes_introns)
chr9	38048601	38048800	200	6.44283	1.1727e-10	0.000567959	Covid	chr9_38048601_38048800	-13.194	SHB	SHB (hg38_genes_introns)
chr9	87252601	87252800	200	5.7617	8.32727e-09	0.04033	Covid	chr9_87252601_87252800	-6.932	GAS1
chr9	87252601	87252800	200	5.7617	8.32727e-09	0.04033	Covid	chr9_87252601_87252800	-6.932	DAPK1

### Sheet: Sig. DMTWs in mild
Table S1B - Significant differentially methylated windows (DMTWs) across the whole genome of SARS-CoV-2 positive patients with mild symptoms as compared to SARS-CoV-2 negative controls
Chr	Start	End	width	stat	pvalue	fdr	Contrast	ID	meth_diff	GreatSymbol	Annotatr
chr10	11161201	11161400	200	6.15177	7.66243e-10	0.00371106	Mild	chr10_11161201_11161400	-8.455	CELF2	CELF2 (hg38_genes_introns) / CELF2 (hg38_genes_1to5kb)
chr10	11161201	11161400	200	6.15177	7.66243e-10	0.00371106	Mild	chr10_11161201_11161400	-8.455	USP6NL	CELF2 (hg38_genes_introns) / CELF2 (hg38_genes_1to5kb)
chr10	45623201	45623400	200	5.96062	2.51285e-09	0.0121702	Mild	chr10_45623201_45623400	-10.496	2024-03-08	ZFAND4 (hg38_genes_introns) / ZFAND4 (hg38_genes_1to5kb)
chr10	45623201	45623400	200	5.96062	2.51285e-09	0.0121702	Mild	chr10_45623201_45623400	-10.496	ZFAND4	ZFAND4 (hg38_genes_introns) / ZFAND4 (hg38_genes_1to5kb)
chr11	68750001	68750200	200	6.09077	1.12367e-09	0.00544215	Mild	chr11_68750001_68750200	-21.261	GAL	TESMIN (hg38_genes_introns) / TESMIN (hg38_genes_1to5kb) / TESMIN (hg38_genes_exons)
chr11	68750001	68750200	200	6.09077	1.12367e-09	0.00544215	Mild	chr11_68750001_68750200	-21.261	TESMIN	TESMIN (hg38_genes_introns) / TESMIN (hg38_genes_1to5kb) / TESMIN (hg38_genes_exons)
chr12	94902601	94902800	200	6.35722	2.0544e-10	0.000994988	Mild	chr12_94902601_94902800	-4.805	TMCC3	LOC105369915 (hg38_genes_introns)
chr12	94902601	94902800	200	6.35722	2.0544e-10	0.000994988	Mild	chr12_94902601_94902800	-4.805	NDUFA12	LOC105369915 (hg38_genes_introns)
chr13	73211601	73211800	200	6.02404	1.70115e-09	0.008239	Mild	chr13_73211601_73211800	-8.64	KLF5
chr15	72340001	72340200	200	5.84242	5.14469e-09	0.0249167	Mild	chr15_72340001_72340200	-9.43	CELF6	LOC105370887 (hg38_genes_introns) / CELF6 (hg38_genes_introns)
chr15	72340001	72340200	200	5.84242	5.14469e-09	0.0249167	Mild	chr15_72340001_72340200	-9.43	ENSG00000260729	LOC105370887 (hg38_genes_introns) / CELF6 (hg38_genes_introns)
chr16	21190401	21190600	200	6.22409	4.84371e-10	0.0023459	Mild	chr16_21190401_21190600	-13.743	DNAH3
chr16	21190401	21190600	200	6.22409	4.84371e-10	0.0023459	Mild	chr16_21190401_21190600	-13.743	ZP2
chr16	85928601	85928800	200	6.39213	1.63593e-10	0.000792314	Mild	chr16_85928601_85928800	-7.48	IRF8	LOC105371388 (hg38_genes_introns) / LOC105371388 (hg38_genes_1to5kb)
chr16	85928601	85928800	200	6.39213	1.63593e-10	0.000792314	Mild	chr16_85928601_85928800	-7.48	FOXF1	LOC105371388 (hg38_genes_introns) / LOC105371388 (hg38_genes_1to5kb)
chr17	45176001	45176200	200	6.13881	8.31427e-10	0.00402676	Mild	chr17_45176001_45176200	-14.277	HEXIM2	LOC105371795 (hg38_genes_1to5kb)
chr17	45176001	45176200	200	6.13881	8.31427e-10	0.00402676	Mild	chr17_45176001_45176200	-14.277	FMNL1	LOC105371795 (hg38_genes_1to5kb)
chr17	82540601	82540800	200	6.57176	4.97254e-11	0.00024083	Mild	chr17_82540601_82540800	-11.647	FOXK2	FOXK2 (hg38_genes_introns)
chr17	82540601	82540800	200	6.57176	4.97254e-11	0.00024083	Mild	chr17_82540601_82540800	-11.647	WDR45B	FOXK2 (hg38_genes_introns)
chr1	235073801	235074000	200	5.7329	9.87303e-09	0.0478169	Mild	chr1_235073801_235074000	-13.181	IRF2BP2	LOC107985746 (hg38_genes_introns)
chr1	235073801	235074000	200	5.7329	9.87303e-09	0.0478169	Mild	chr1_235073801_235074000	-13.181	TOMM20	LOC107985746 (hg38_genes_introns)
chr1	5143601	5143800	200	6.21536	5.12058e-10	0.00248	Mild	chr1_5143601_5143800	-17.38	AJAP1
chr20	51585001	51585200	200	5.86564	4.4741e-09	0.0216689	Mild	chr20_51585001_51585200	-10.136	NFATC2
chr20	51585001	51585200	200	5.86564	4.4741e-09	0.0216689	Mild	chr20_51585001_51585200	-10.136	ATP9A
chr22	27631801	27632000	200	5.76527	8.15284e-09	0.0394857	Mild	chr22_27631801_27632000	-9.5	MN1
chr2	149185001	149185200	200	5.73313	9.85957e-09	0.0477517	Mild	chr2_149185001_149185200	-12.168	LYPD6B	LYPD6B (hg38_genes_introns) / LOC105373678 (hg38_genes_promoters)
chr2	149185001	149185200	200	5.73313	9.85957e-09	0.0477517	Mild	chr2_149185001_149185200	-12.168	LYPD6	LYPD6B (hg38_genes_introns) / LOC105373678 (hg38_genes_promoters)
chr2	168119201	168119400	200	6.00223	1.94621e-09	0.00942588	Mild	chr2_168119201_168119400	-8.432	B3GALT1	STK39 (hg38_genes_introns)
chr2	168119201	168119400	200	6.00223	1.94621e-09	0.00942588	Mild	chr2_168119201_168119400	-8.432	STK39	STK39 (hg38_genes_introns)
chr3	46110801	46111000	200	6.21094	5.26682e-10	0.00255082	Mild	chr3_46110801_46111000	-17.175	XCR1
chr3	46110801	46111000	200	6.21094	5.26682e-10	0.00255082	Mild	chr3_46110801_46111000	-17.175	CCR1
chr3	52204801	52205000	200	5.79702	6.75034e-09	0.0326931	Mild	chr3_52204801_52205000	-8.671	ALAS1	ALAS1 (hg38_genes_1to5kb) / ALAS1 (hg38_genes_exons) / ALAS1 (hg38_genes_introns)
chr3	52204801	52205000	200	5.79702	6.75034e-09	0.0326931	Mild	chr3_52204801_52205000	-8.671	TLR9	ALAS1 (hg38_genes_1to5kb) / ALAS1 (hg38_genes_exons) / ALAS1 (hg38_genes_introns)
chr4	2652801	2653000	200	6.00379	1.92764e-09	0.00933592	Mild	chr4_2652801_2653000	-7.171	RNF4	FAM193A (hg38_genes_introns) / FAM193A (hg38_genes_1to5kb)
chr4	2652801	2653000	200	6.00379	1.92764e-09	0.00933592	Mild	chr4_2652801_2653000	-7.171	TNIP2	FAM193A (hg38_genes_introns) / FAM193A (hg38_genes_1to5kb)
chr6	128522601	128522800	200	7.55854	4.07623e-14	1.9742e-07	Mild	chr6_128522601_128522800	-20.77	PTPRK	PTPRK (hg38_genes_1to5kb)
chr6	128522601	128522800	200	7.55854	4.07623e-14	1.9742e-07	Mild	chr6_128522601_128522800	-20.77	LAMA2	PTPRK (hg38_genes_1to5kb)
chr6	145732601	145732800	200	5.92442	3.13399e-09	0.0151785	Mild	chr6_145732601_145732800	-12.266	EPM2A	EPM2A (hg38_genes_introns)
chr6	166441801	166442000	200	6.22259	4.89025e-10	0.00236845	Mild	chr6_166441801_166442000	-5.781	MPC1	RPS6KA2 (hg38_genes_introns)
chr6	166441801	166442000	200	6.22259	4.89025e-10	0.00236845	Mild	chr6_166441801_166442000	-5.781	RPS6KA2	RPS6KA2 (hg38_genes_introns)
chr7	6635201	6635400	200	6.02319	1.71013e-09	0.00828248	Mild	chr7_6635201_6635400	-8.567	ZNF853	ZNF316 (hg38_genes_1to5kb)
chr7	6635201	6635400	200	6.02319	1.71013e-09	0.00828248	Mild	chr7_6635201_6635400	-8.567	ZNF316	ZNF316 (hg38_genes_1to5kb)
chr9	131603401	131603600	200	6.26251	3.78829e-10	0.00183474	Mild	chr9_131603401_131603600	-11.71	ENSG00000283526	RAPGEF1 (hg38_genes_introns)
chr9	131603401	131603600	200	6.26251	3.78829e-10	0.00183474	Mild	chr9_131603401_131603600	-11.71	RAPGEF1	RAPGEF1 (hg38_genes_introns)
chr9	38048601	38048800	200	6.42153	1.34909e-10	0.00065339	Mild	chr9_38048601_38048800	-13.769	SLC25A51	SHB (hg38_genes_introns)
chr9	38048601	38048800	200	6.42153	1.34909e-10	0.00065339	Mild	chr9_38048601_38048800	-13.769	SHB	SHB (hg38_genes_introns)

### Sheet: Sig. DMTW in moderate
Table S1C - Significant differentially methylated windows (DMTWs) across the whole genome of SARS-CoV-2 positive patients with moderate symptoms as compared to SARS-CoV-2 negative controls
Chr	Start	End	width	stat	pvalue	fdr	Contrast	ID	meth_diff	GreatSymbol	Annotatr
chr10	104340401	104340600	200	5.79619	6.78391e-09	0.0328557	Moderate	chr10_104340401_104340600	-7.63	ITPRIP	ITPRIP (hg38_genes_1to5kb)
chr10	104340401	104340600	200	5.79619	6.78391e-09	0.0328557	Moderate	chr10_104340401_104340600	-7.63	CFAP58	ITPRIP (hg38_genes_1to5kb)
chr11	130600201	130600400	200	5.74363	9.26695e-09	0.0448815	Moderate	chr11_130600201_130600400	-4.451	ADAMTS15
chr11	130600201	130600400	200	5.74363	9.26695e-09	0.0448815	Moderate	chr11_130600201_130600400	-4.451	SNX19
chr11	41330801	41331000	200	5.80763	6.33627e-09	0.0306878	Moderate	chr11_41330801_41331000	-9.658		LRRC4C (hg38_genes_introns)
chr12	124936001	124936200	200	6.03756	1.56465e-09	0.00757793	Moderate	chr12_124936001_124936200	-9.472	UBC
chr12	124936001	124936200	200	6.03756	1.56465e-09	0.00757793	Moderate	chr12_124936001_124936200	-9.472	DHX37
chr13	29390601	29390800	200	5.87405	4.2528e-09	0.0205971	Moderate	chr13_29390601_29390800	-10.452	MTUS2	MTUS2 (hg38_genes_introns)
chr13	29390601	29390800	200	5.87405	4.2528e-09	0.0205971	Moderate	chr13_29390601_29390800	-10.452	SLC7A1	MTUS2 (hg38_genes_introns)
chr15	25783801	25784000	200	5.94845	2.70696e-09	0.0131103	Moderate	chr15_25783801_25784000	-10.933	UBE3A	ATP10A (hg38_genes_introns) / ATP10A (hg38_genes_exons) / ATP10A (hg38_genes_5UTRs)
chr15	25783801	25784000	200	5.94845	2.70696e-09	0.0131103	Moderate	chr15_25783801_25784000	-10.933	ATP10A	ATP10A (hg38_genes_introns) / ATP10A (hg38_genes_exons) / ATP10A (hg38_genes_5UTRs)
chr15	51395601	51395800	200	6.30988	2.7926e-10	0.00135251	Moderate	chr15_51395601_51395800	-12.253	GLDN	GLDN (hg38_genes_introns)
chr15	51395601	51395800	200	6.30988	2.7926e-10	0.00135251	Moderate	chr15_51395601_51395800	-12.253	DMXL2	GLDN (hg38_genes_introns)
chr19	1173201	1173400	200	6.24802	4.1569e-10	0.00201327	Moderate	chr19_1173201_1173400	-3.274	GPX4	STK11 (hg38_genes_1to5kb) / SBNO2 (hg38_genes_1to5kb) / SBNO2 (hg38_genes_introns)
chr19	1173201	1173400	200	6.24802	4.1569e-10	0.00201327	Moderate	chr19_1173201_1173400	-3.274	SBNO2	STK11 (hg38_genes_1to5kb) / SBNO2 (hg38_genes_1to5kb) / SBNO2 (hg38_genes_introns)
chr1	10056201	10056400	200	6.82234	8.95689e-12	4.338e-05	Moderate	chr1_10056201_10056400	-9.876	UBE4B	UBE4B (hg38_genes_introns)
chr1	10056201	10056400	200	6.82234	8.95689e-12	4.338e-05	Moderate	chr1_10056201_10056400	-9.876	KIF1B	UBE4B (hg38_genes_introns)
chr1	57730401	57730600	200	5.87739	4.16779e-09	0.0201854	Moderate	chr1_57730401_57730600	-11.507	DAB1	DAB1 (hg38_genes_introns)
chr2	9335601	9335800	200	6.3664	1.93512e-10	0.000937219	Moderate	chr2_9335601_9335800	-12.847	ASAP2	ASAP2 (hg38_genes_introns)
chr2	9335601	9335800	200	6.3664	1.93512e-10	0.000937219	Moderate	chr2_9335601_9335800	-12.847	ITGB1BP1	ASAP2 (hg38_genes_introns)
chr3	112372801	112373000	200	5.80634	6.38529e-09	0.0309251	Moderate	chr3_112372801_112373000	-12.735	CD200
chr3	112372801	112373000	200	5.80634	6.38529e-09	0.0309251	Moderate	chr3_112372801_112373000	-12.735	BTLA
chr3	26657601	26657800	200	5.76585	8.12468e-09	0.0393493	Moderate	chr3_26657601_26657800	8.419	LRRC3B	LRRC3B (hg38_genes_introns)
chr3	33023401	33023600	200	7.97893	1.47603e-15	7.1487e-09	Moderate	chr3_33023401_33023600	10.552	CCR4	GLB1 (hg38_genes_introns)
chr3	33023401	33023600	200	7.97893	1.47603e-15	7.1487e-09	Moderate	chr3_33023401_33023600	10.552	TMPPE	GLB1 (hg38_genes_introns)
chr3	50292001	50292200	200	6.18328	6.27828e-10	0.0030407	Moderate	chr3_50292001_50292200	1.036	LSMEM2	IFRD2 (hg38_genes_1to5kb) / IFRD2 (hg38_genes_introns) / IFRD2 (hg38_genes_exons) / IFRD2 (hg38_genes_promoters)
chr3	50292001	50292200	200	6.18328	6.27828e-10	0.0030407	Moderate	chr3_50292001_50292200	1.036	IFRD2	IFRD2 (hg38_genes_1to5kb) / IFRD2 (hg38_genes_introns) / IFRD2 (hg38_genes_exons) / IFRD2 (hg38_genes_promoters)
chr4	78645801	78646000	200	5.74823	9.01833e-09	0.0436774	Moderate	chr4_78645801_78646000	-12.158	ANXA3	LINC01094 (hg38_genes_introns) / LINC01094 (hg38_genes_promoters) / LINC01094 (hg38_genes_exons)
chr4	78645801	78646000	200	5.74823	9.01833e-09	0.0436774	Moderate	chr4_78645801_78646000	-12.158	BMP2K	LINC01094 (hg38_genes_introns) / LINC01094 (hg38_genes_promoters) / LINC01094 (hg38_genes_exons)
chr6	42025201	42025400	200	5.85438	4.788e-09	0.0231892	Moderate	chr6_42025201_42025400	-6.821	CCND3	CCND3 (hg38_genes_introns)
chr6	42025201	42025400	200	5.85438	4.788e-09	0.0231892	Moderate	chr6_42025201_42025400	-6.821	TAF8	CCND3 (hg38_genes_introns)
chr6	55762801	55763000	200	6.18497	6.21147e-10	0.00300834	Moderate	chr6_55762801_55763000	-8.337	HMGCLL1	BMP5 (hg38_genes_introns)
chr6	55762801	55763000	200	6.18497	6.21147e-10	0.00300834	Moderate	chr6_55762801_55763000	-8.337	BMP5	BMP5 (hg38_genes_introns)
chr7	106835001	106835200	200	5.89543	3.73698e-09	0.0180989	Moderate	chr7_106835001_106835200	5.465	CCDC71L	LINC02577 (hg38_genes_introns)
chr7	106835001	106835200	200	5.89543	3.73698e-09	0.0180989	Moderate	chr7_106835001_106835200	5.465	PIK3CG	LINC02577 (hg38_genes_introns)
chr8	17184001	17184200	200	6.12901	8.8429e-10	0.00428279	Moderate	chr8_17184001_17184200	-10.464	ZDHHC2	ZDHHC2 (hg38_genes_introns)
chr8	17184001	17184200	200	6.12901	8.8429e-10	0.00428279	Moderate	chr8_17184001_17184200	-10.464	VPS37A	ZDHHC2 (hg38_genes_introns)
chr9	109123401	109123600	200	6.00132	1.95723e-09	0.00947922	Moderate	chr9_109123401_109123600	-10.212	TMEM245	TMEM245 (hg38_genes_1to5kb)
chr9	109123401	109123600	200	6.00132	1.95723e-09	0.00947922	Moderate	chr9_109123401_109123600	-10.212	FRRS1L	TMEM245 (hg38_genes_1to5kb)
chr9	136714201	136714400	200	5.80986	6.25269e-09	0.0302829	Moderate	chr9_136714201_136714400	-6.669	FAM69B	DIPK1B (hg38_genes_introns)
chr9	136714201	136714400	200	5.80986	6.25269e-09	0.0302829	Moderate	chr9_136714201_136714400	-6.669	LCN10	DIPK1B (hg38_genes_introns)
chr9	87252601	87252800	200	6.07113	1.27012e-09	0.00615145	Moderate	chr9_87252601_87252800	-9.472	GAS1
ITP	87252601	87252800	200	6.07113	1.27012e-09	0.00615145	Moderate	chr9_87252601_87252800	-9.472	DAPK1

### Sheet: Sig. DMTWs in severe
Table S1D - Significant differentially methylated windows (DMTWs) across the whole genome of SARS-CoV-2 positive patients with severe symptoms as compared to SARS-CoV-2 negative controls
Chr	Start	End	width	stat	pvalue	fdr	Contrast	ID	meth_diff	GreatSymbol	Annotatr
chr10	104032201	104032400	200	6.49181	8.48111e-11	0.000410757	Severe	chr10_104032201_104032400	-13.287	SLK	COL17A1 (hg38_genes_exons) / COL17A1 (hg38_genes_3UTRs) / COL17A1 (hg38_genes_introns)
chr10	104032201	104032400	200	6.49181	8.48111e-11	0.000410757	Severe	chr10_104032201_104032400	-13.287	COL17A1	COL17A1 (hg38_genes_exons) / COL17A1 (hg38_genes_3UTRs) / COL17A1 (hg38_genes_introns)
chr10	104340401	104340600	200	5.91688	3.28105e-09	0.0158907	Severe	chr10_104340401_104340600	-10.981	ITPRIP	ITPRIP (hg38_genes_1to5kb)
chr10	104340401	104340600	200	5.91688	3.28105e-09	0.0158907	Severe	chr10_104340401_104340600	-10.981	CFAP58	ITPRIP (hg38_genes_1to5kb)
chr11	122322401	122322600	200	6.37365	1.84583e-10	0.000893971	Severe	chr11_122322401_122322600	-10.135	BLID	MIR100HG (hg38_genes_introns)
chr11	122322401	122322600	200	6.37365	1.84583e-10	0.000893971	Severe	chr11_122322401_122322600	-10.135	UBASH3B	MIR100HG (hg38_genes_introns)
chr11	48008201	48008400	200	6.04257	1.51677e-09	0.007346	Severe	chr11_48008201_48008400	-7.275	PTPRJ	PTPRJ (hg38_genes_introns)
chr11	48008201	48008400	200	6.04257	1.51677e-09	0.007346	Severe	chr11_48008201_48008400	-7.275	OR4B1	PTPRJ (hg38_genes_introns)
chr11	61022801	61023000	200	5.73209	9.92024e-09	0.0480453	Severe	chr11_61022801_61023000	-8.251	CD6
chr11	61022801	61023000	200	5.73209	9.92024e-09	0.0480453	Severe	chr11_61022801_61023000	-8.251	CD5
chr12	113237801	113238000	200	5.79496	6.83373e-09	0.0330969	Severe	chr12_113237801_113238000	-9.126	TPCN1	TPCN1 (hg38_genes_introns)
chr12	113237801	113238000	200	5.79496	6.83373e-09	0.0330969	Severe	chr12_113237801_113238000	-9.126	SLC8B1	TPCN1 (hg38_genes_introns)
chr12	632801	633000	200	6.69628	2.13797e-11	0.000103546	Severe	chr12_632801_633000	-12.719	B4GALNT3	NINJ2 (hg38_genes_introns) / NINJ2-AS1 (hg38_genes_introns) / NINJ2-AS1 (hg38_genes_exons)
chr12	632801	633000	200	6.69628	2.13797e-11	0.000103546	Severe	chr12_632801_633000	-12.719	NINJ2	NINJ2 (hg38_genes_introns) / NINJ2-AS1 (hg38_genes_introns) / NINJ2-AS1 (hg38_genes_exons)
chr13	112575201	112575400	200	5.93204	2.99194e-09	0.0144905	Severe	chr13_112575201_112575400	-11.59	SPACA7	TUBGCP3 (hg38_genes_introns)
chr13	112575201	112575400	200	5.93204	2.99194e-09	0.0144905	Severe	chr13_112575201_112575400	-11.59	TUBGCP3	TUBGCP3 (hg38_genes_introns)
chr13	26960401	26960600	200	6.47782	9.30556e-11	0.000450686	Severe	chr13_26960401_26960600	-5.651	GPR12
chr13	26960401	26960600	200	6.47782	9.30556e-11	0.000450686	Severe	chr13_26960401_26960600	-5.651	USP12
chr14	21085401	21085600	200	5.84917	4.94038e-09	0.0239271	Severe	chr14_21085401_21085600	-8.896	ARHGEF40	ARHGEF40 (hg38_genes_1to5kb) / ARHGEF40 (hg38_genes_introns)
chr14	21085401	21085600	200	5.84917	4.94038e-09	0.0239271	Severe	chr14_21085401_21085600	-8.896	ZNF219	ARHGEF40 (hg38_genes_1to5kb) / ARHGEF40 (hg38_genes_introns)
chr14	22546201	22546400	200	6.92775	4.27598e-12	2.07094e-05	Severe	chr14_22546201_22546400	14.407	DAD1
chr15	50683801	50684000	200	5.82905	5.57453e-09	0.0269984	Severe	chr15_50683801_50684000	-9.765	USP50	TRPM7 (hg38_genes_introns)
chr15	50683801	50684000	200	5.82905	5.57453e-09	0.0269984	Severe	chr15_50683801_50684000	-9.765	TRPM7	TRPM7 (hg38_genes_introns)
chr15	56886601	56886800	200	6.04545	1.48991e-09	0.00721593	Severe	chr15_56886601_56886800	-5.529	ZNF280D	ZNF280D (hg38_genes_introns) / LOC145783 (hg38_genes_introns) / LOC105370833 (hg38_genes_promoters) / LOC145783 (hg38_genes_exons)
chr15	56886601	56886800	200	6.04545	1.48991e-09	0.00721593	Severe	chr15_56886601_56886800	-5.529	TCF12	ZNF280D (hg38_genes_introns) / LOC145783 (hg38_genes_introns) / LOC105370833 (hg38_genes_promoters) / LOC145783 (hg38_genes_exons)
chr15	76170201	76170400	200	6.06424	1.32578e-09	0.006421	Severe	chr15_76170201_76170400	-8.69	TMEM266	TMEM266 (hg38_genes_introns)
chr15	76170201	76170400	200	6.06424	1.32578e-09	0.006421	Severe	chr15_76170201_76170400	-8.69	ETFA	TMEM266 (hg38_genes_introns)
chr16	16120201	16120400	200	5.96062	2.51282e-09	0.01217	Severe	chr16_16120201_16120400	-7.864	ABCC1	ABCC1 (hg38_genes_introns) / ABCC1 (hg38_genes_promoters)
chr16	16120201	16120400	200	5.96062	2.51282e-09	0.01217	Severe	chr16_16120201_16120400	-7.864	ABCC6	ABCC1 (hg38_genes_introns) / ABCC1 (hg38_genes_promoters)
chr16	53450201	53450400	200	6.35246	2.11905e-10	0.0010263	Severe	chr16_53450201_53450400	15.039	RBL2	RBL2 (hg38_genes_introns)
chr16	53450201	53450400	200	6.35246	2.11905e-10	0.0010263	Severe	chr16_53450201_53450400	15.039	AKTIP	RBL2 (hg38_genes_introns)
chr16	86951001	86951200	200	6.62357	3.50623e-11	0.000169814	Severe	chr16_86951001_86951200	-19.686	FOXL1
chr16	86951001	86951200	200	6.62357	3.50623e-11	0.000169814	Severe	chr16_86951001_86951200	-19.686	FBXO31
chr19	34369601	34369800	200	6.88737	5.68329e-12	2.75253e-05	Severe	chr19_34369601_34369800	-12.91	GPI	GPI (hg38_genes_introns)
chr19	34369601	34369800	200	6.88737	5.68329e-12	2.75253e-05	Severe	chr19_34369601_34369800	-12.91	ENSG00000266953	GPI (hg38_genes_introns)
chr19	847801	848000	200	5.83843	5.26954e-09	0.0255213	Severe	chr19_847801_848000	-8.242	PRTN3	ELANE (hg38_genes_1to5kb) / PRTN3 (hg38_genes_exons) / PRTN3 (hg38_genes_3UTRs)
chr19	847801	848000	200	5.83843	5.26954e-09	0.0255213	Severe	chr19_847801_848000	-8.242	ELANE	ELANE (hg38_genes_1to5kb) / PRTN3 (hg38_genes_exons) / PRTN3 (hg38_genes_3UTRs)
chr1	14663201	14663400	200	5.84415	5.09148e-09	0.0246589	Severe	chr1_14663201_14663400	-22.798	KAZN	KAZN (hg38_genes_introns)
chr1	14663201	14663400	200	5.84415	5.09148e-09	0.0246589	Severe	chr1_14663201_14663400	-22.798	TMEM51	KAZN (hg38_genes_introns)
chr1	16195601	16195800	200	7.74703	9.4067e-15	4.55585e-08	Severe	chr1_16195601_16195800	-17.709	EPHA2
chr1	16195601	16195800	200	7.74703	9.4067e-15	4.55585e-08	Severe	chr1_16195601_16195800	-17.709	ARHGEF19
chr1	30740801	30741000	200	5.85795	4.68604e-09	0.0226953	Severe	chr1_30740801_30741000	-10.818	MATN1	LAPTM5 (hg38_genes_introns) / MIR4420 (hg38_genes_1to5kb)
chr1	30740801	30741000	200	5.85795	4.68604e-09	0.0226953	Severe	chr1_30740801_30741000	-10.818	LAPTM5x	LAPTM5 (hg38_genes_introns) / MIR4420 (hg38_genes_1to5kb)
chr1	39936801	39937000	200	5.88051	4.09009e-09	0.019809	Severe	chr1_39936801_39937000	-10.376	MYCL
chr1	39936801	39937000	200	5.88051	4.09009e-09	0.019809	Severe	chr1_39936801_39937000	-10.376	MFSD2A
chr20	33724601	33724800	200	6.2135	5.18171e-10	0.0025096	Severe	chr20_33724601_33724800	-13.409	PXMP4	PXMP4 (hg38_genes_1to5kb)
chr20	33724601	33724800	200	6.2135	5.18171e-10	0.0025096	Severe	chr20_33724601_33724800	-13.409	ZNF341	PXMP4 (hg38_genes_1to5kb)
chr20	4840001	4840200	200	5.9392	2.8641e-09	0.0138713	Severe	chr20_4840001_4840200	-14.782	RASSF2
chr20	4840001	4840200	200	5.9392	2.8641e-09	0.0138713	Severe	chr20_4840001_4840200	-14.782	SLC23A2
chr21	14220201	14220400	200	5.76557	8.1382e-09	0.0394146	Severe	chr21_14220201_14220400	-10.506	RBM11	RBM11 (hg38_genes_introns) / RBM11 (hg38_genes_1to5kb)
chr21	14220201	14220400	200	5.76557	8.1382e-09	0.0394146	Severe	chr21_14220201_14220400	-10.506	HSPA13	RBM11 (hg38_genes_introns) / RBM11 (hg38_genes_1to5kb)
chr22	32761801	32762000	200	5.9126	3.36753e-09	0.0163096	Severe	chr22_32761801_32762000	-4.007	FBXO7	SYN3 (hg38_genes_introns)
chr22	32761801	32762000	200	5.9126	3.36753e-09	0.0163096	Severe	chr22_32761801_32762000	-4.007	TIMP3	SYN3 (hg38_genes_introns)
chr2	179173601	179173800	200	6.3235	2.55709e-10	0.00123845	Severe	chr2_179173601_179173800	1.428	CCDC141	SESTD1 (hg38_genes_introns)
chr2	179173601	179173800	200	6.3235	2.55709e-10	0.00123845	Severe	chr2_179173601_179173800	1.428	SESTD1	SESTD1 (hg38_genes_introns)
chr2	218332801	218333000	200	6.05103	1.43919e-09	0.00697025	Severe	chr2_218332801_218333000	-9.719	TMBIM1	PNKD (hg38_genes_introns) / CATIP-AS2 (hg38_genes_introns) / PNKD (hg38_genes_1to5kb)
chr2	218332801	218333000	200	6.05103	1.43919e-09	0.00697025	Severe	chr2_218332801_218333000	-9.719	CATIP	PNKD (hg38_genes_introns) / CATIP-AS2 (hg38_genes_introns) / PNKD (hg38_genes_1to5kb)
chr3	128986201	128986400	200	5.77802	7.55865e-09	0.0366078	Severe	chr3_128986201_128986400	-10.634	ACAD9	CFAP92 (hg38_genes_introns)
chr3	128986201	128986400	200	5.77802	7.55865e-09	0.0366078	Severe	chr3_128986201_128986400	-10.634	EFCC1	CFAP92 (hg38_genes_introns)
chr3	176826401	176826600	200	5.74698	9.0849e-09	0.0439996	Severe	chr3_176826401_176826600	-13.632	TBL1XR1
chr3	194247401	194247600	200	6.41064	1.44914e-10	0.000701846	Severe	chr3_194247401_194247600	-14.249	HES1	LINC02036 (hg38_genes_introns) / LINC02037 (hg38_genes_promoters)
chr3	194247401	194247600	200	6.41064	1.44914e-10	0.000701846	Severe	chr3_194247401_194247600	-14.249	CPN2	LINC02036 (hg38_genes_introns) / LINC02037 (hg38_genes_promoters)
chr3	60761201	60761400	200	6.35301	2.11143e-10	0.00102261	Severe	chr3_60761201_60761400	-15.21	FHIT	FHIT (hg38_genes_introns)
chr3	71210601	71210800	200	6.13516	8.50762e-10	0.0041204	Severe	chr3_71210601_71210800	-12.752	FOXP1	FOXP1 (hg38_genes_introns)
chr5	1168801	1169000	200	5.87381	4.25886e-09	0.0206264	Severe	chr5_1168801_1169000	-11.012	SLC12A7
chr5	1168801	1169000	200	5.87381	4.25886e-09	0.0206264	Severe	chr5_1168801_1169000	-11.012	SLC6A19
chr6	17763801	17764000	200	5.81188	6.17747e-09	0.0299185	Severe	chr6_17763801_17764000	-13.124	NUP153	KIF13A (hg38_genes_introns) / KIF13A (hg38_genes_exons) / KIF13A (hg38_genes_3UTRs)
chr6	17763801	17764000	200	5.81188	6.17747e-09	0.0299185	Severe	chr6_17763801_17764000	-13.124	KIF13A	KIF13A (hg38_genes_introns) / KIF13A (hg38_genes_exons) / KIF13A (hg38_genes_3UTRs)
chr6	43772401	43772600	200	6.23629	4.48084e-10	0.00217015	Severe	chr6_43772401_43772600	-17.176	VEGFA	VEGFA (hg38_genes_1to5kb) / VEGFA (hg38_genes_introns) / VEGFA (hg38_genes_promoters)
chr6	43772401	43772600	200	6.23629	4.48084e-10	0.00217015	Severe	chr6_43772401_43772600	-17.176	TMEM63B	VEGFA (hg38_genes_1to5kb) / VEGFA (hg38_genes_introns) / VEGFA (hg38_genes_promoters)
chr6	7052001	7052200	200	5.76104	8.35983e-09	0.040488	Severe	chr6_7052001_7052200	2.344	LY86
chr6	7052001	7052200	200	5.76104	8.35983e-09	0.040488	Severe	chr6_7052001_7052200	2.344	RREB1
chr6	8739601	8739800	200	6.05252	1.42594e-09	0.00690611	Severe	chr6_8739601_8739800	-20.737	SLC35B3	LOC100506207 (hg38_genes_introns) / LOC105374914 (hg38_genes_introns) / LOC105374913 (hg38_genes_introns) / LOC105374910 (hg38_genes_introns)
chr7	102898401	102898600	200	5.72626	1.02667e-08	0.0497234	Severe	chr7_102898401_102898600	-7.546	FAM185A	FBXL13 (hg38_genes_introns)
chr7	102898401	102898600	200	5.72626	1.02667e-08	0.0497234	Severe	chr7_102898401_102898600	-7.546	LRRC17	FBXL13 (hg38_genes_introns)
chr7	36176001	36176200	200	5.88214	4.05007e-09	0.0196152	Severe	chr7_36176001_36176200	-5.531	EEPD1	EEPD1 (hg38_genes_introns)
chr7	36176001	36176200	200	5.88214	4.05007e-09	0.0196152	Severe	chr7_36176001_36176200	-5.531	ANLN	EEPD1 (hg38_genes_introns)
chr7	43736601	43736800	200	5.82415	5.74027e-09	0.0278011	Severe	chr7_43736601_43736800	-7.856	COA1
chr7	43736601	43736800	200	5.82415	5.74027e-09	0.0278011	Severe	chr7_43736601_43736800	-7.856	BLVRA
chr7	7655201	7655400	200	7.12176	1.06556e-12	5.16074e-06	Severe	chr7_7655201_7655400	-12.977	MIOS	UMAD1 (hg38_genes_introns) / RPA3 (hg38_genes_introns)
chr7	7655201	7655400	200	7.12176	1.06556e-12	5.16074e-06	Severe	chr7_7655201_7655400	-12.977	RPA3	UMAD1 (hg38_genes_introns) / RPA3 (hg38_genes_introns)
chr8	19717201	19717400	200	7.42583	1.12074e-13	5.42796e-07	Severe	chr8_19717201_19717400	16.451	CSGALNACT1	CSGALNACT1 (hg38_genes_introns)
chr8	19717201	19717400	200	7.42583	1.12074e-13	5.42796e-07	Severe	chr8_19717201_19717400	16.451	INTS10	CSGALNACT1 (hg38_genes_introns)
chr9	128558201	128558400	200	6.10032	1.05859e-09	0.00512693	Severe	chr9_128558201_128558400	-9.914	SPTAN1	SPTAN1 (hg38_genes_introns)
chr9	128558201	128558400	200	6.10032	1.05859e-09	0.00512693	Severe	chr9_128558201_128558400	-9.914	WDR34	SPTAN1 (hg38_genes_introns)
chr9	136714801	136715000	200	5.78003	7.46879e-09	0.0361726	Severe	chr9_136714801_136715000	-6.962	FAM69B	DIPK1B (hg38_genes_introns)
chr9	136714801	136715000	200	5.78003	7.46879e-09	0.0361726	Severe	chr9_136714801_136715000	-6.962	LCN10	DIPK1B (hg38_genes_introns)
chr9	136715001	136715200	200	5.7263	1.02643e-08	0.0497115	Severe	chr9_136715001_136715200	-7.206	FAM69B	DIPK1B (hg38_genes_introns)
chr9	136715001	136715200	200	5.7263	1.02643e-08	0.0497115	Severe	chr9_136715001_136715200	-7.206	LCN10	DIPK1B (hg38_genes_introns)
