## Supplementary Table 3 for "Whole-genome DNA methylation profiling in COVID-19 positive patients reveals alterations in pathways linked to neurological dysfunction"

### Sheet: Overlapped DMTWs
Table S3 - Overlapped Differentially methylated Windows (DMTWs) betweenSARS-CoV-2 positive patients with different symptom severities
ID	meth_diff_Covid	meth_diff_Mild	meth_diff_Moderate	meth_diff_Severe	fdr_Covid	fdr_Mild	fdr_Moderate	fdr_Severe	Symbol
chr10_104032201_104032400	-9.069	-5.231	-8.689	-13.287	0.0320035	1	1	0.000410757
chr10_104340401_104340600	-7.164	-2.881	-7.63	-10.981	0.00348972	1	0.0328557	0.0158907
chr10_11161201_11161400	-8.754	-8.455	-7.112	-10.694	0.0288153	0.00371106	1	1	CELF2
chr10_45623201_45623400	-9.272	-10.496	-8.869	-8.452	1	0.0121702	1	1
chr11_122322401_122322600	-6.003	-1.086	-6.787	-10.135	0.0433564	1	1	0.000893971
chr11_130600201_130600400	-1.421	1.631	-4.451	-1.443	1	1	0.0448815	1
chr11_41330801_41331000	-6.122	-3.374	-9.658	-5.333	1	1	0.0306878	1
chr11_48008201_48008400	-4.789	-6.659	-0.433	-7.275	0.000412058	1	1	0.007346
chr11_61022801_61023000	-5.872	-5.392	-3.973	-8.251	0.143064	1	1	0.0480453
chr11_68750001_68750200	-8.686	-21.261	-2.134	-2.665	1	0.00544215	1	1	TESMIN
chr12_113237801_113238000	-5.439	-1.243	-5.948	-9.126	0.474994	1	1	0.0330969
chr12_124936001_124936200	-4.35	-2.178	-9.472	-1.399	1	1	0.00757793	1
chr12_632801_633000	-6.887	-3.255	-4.686	-12.719	0.0908088	1	1	0.000103546
chr12_94902601_94902800	-3.925	-4.805	0.061	-7.031	1	0.000994988	1	1
chr13_112575201_112575400	-8.603	-8.464	-5.755	-11.59	0.00132255	1	1	0.0144905
chr13_26960401_26960600	-4.015	-3.167	-3.226	-5.651	0.000336755	1	1	0.000450686
chr13_29390601_29390800	-5.178	-3.743	-10.452	-1.339	1	1	0.0205971	1
chr13_73211601_73211800	-5.157	-8.64	-3.636	-3.194	1	0.008239	1	1
chr14_21085401_21085600	-5.736	-3.806	-4.505	-8.896	1	1	1	0.0239271	ARHGEF40
chr14_22546201_22546400	9.038	5.938	6.769	14.407	0.000123362	1	1	2.07094e-05
chr15_25783801_25784000	-6.591	-1.494	-10.933	-7.345	0.17116	1	0.0131103	1	ATP10A
chr15_50683801_50684000	-6.763	-4.575	-5.949	-9.765	0.124241	1	1	0.0269984
chr15_51395601_51395800	-4.355	-1.189	-12.253	0.378	1	1	0.00135251	1
chr15_56886601_56886800	-3.378	-2.952	-1.654	-5.529	0.0272892	1	1	0.00721593
chr15_72340001_72340200	-6.835	-9.43	-7.461	-3.615	1	0.0249167	1	1
chr15_76170201_76170400	-5.492	-4.045	-3.741	-8.69	0.68128	1	1	0.006421
chr16_16120201_16120400	-5.508	-4.223	-4.437	-7.864	0.000139964	1	0.446911	0.01217	ABCC1
chr16_21190401_21190600	-5.946	-13.743	-3.975	-0.12	1	0.0023459	1	1
chr16_53450201_53450400	7.713	5.381	2.72	15.039	0.036856	1	1	0.0010263
chr16_85928601_85928800	-6.014	-7.48	-4.81	-5.753	0.649734	0.000792314	1	1
chr16_86951001_86951200	-9.296	-8.31	0.109	-19.686	0.0235402	1	1	0.000169814
chr17_45176001_45176200	-11.457	-14.277	-8.67	-11.423	1	0.00402676	1	1
chr17_82540601_82540800	-7.749	-11.647	-3.528	-8.072	1	0.00024083	1	1
chr19_1173201_1173400	-2.417	-2.246	-3.274	-1.732	1	1	0.00201327	1
chr19_34369601_34369800	-7.931	-6.754	-4.13	-12.91	0.00112124	1	1	2.75253e-05	GPI
chr19_847801_848000	-5.505	-1.945	-6.327	-8.242	0.033117	1	1	0.0255213	PRTN3
chr1_10056201_10056400	-7.326	-8.835	-9.876	-3.267	0.215325	1	4.338e-05	1
chr1_14663201_14663400	-14.634	-10.032	-11.072	-22.798	0.040094	1	1	0.0246589
chr1_16195601_16195800	-10.684	-3.77	-10.572	-17.709	0.000224342	1	0.16562	4.55585e-08
chr1_235073801_235074000	-12.058	-13.181	-9.816	-13.177	0.0117762	0.0478169	1	1	LOC107985746
chr1_30740801_30741000	-7.323	-4.231	-6.918	-10.818	0.00724425	1	1	0.0226953	LAPTM5
chr1_39936801_39937000	-5.1	-3.813	-1.109	-10.376	1	1	1	0.019809
chr1_5143601_5143800	-12.082	-17.38	-12.602	-6.264	1	0.00248	1	1
chr1_57730401_57730600	-4.613	1.061	-11.507	-3.392	1	1	0.0201854	1
chr20_33724601_33724800	-9.08	-6.096	-7.736	-13.409	0.0124803	1	1	0.0025096
chr20_4840001_4840200	-9.561	-3.428	-10.472	-14.782	0.5112	1	1	0.0138713
chr20_51585001_51585200	-10.153	-10.136	-9.494	-10.829	0.00097995	0.0216689	1	1
chr21_14220201_14220400	-5.751	-1.242	-5.507	-10.506	1	1	1	0.0394146
chr22_27631801_27632000	-4.837	-9.5	-2.467	-2.545	1	0.0394857	1	1
chr22_32761801_32762000	-2.92	-2.162	-2.592	-4.007	0.0126008	1	1	0.0163096
chr2_149185001_149185200	-4.574	-12.168	-3.498	1.944	1	0.0477517	1	1
chr2_168119201_168119400	-7.907	-8.432	-6.356	-8.931	1	0.00942588	1	1
chr2_179173601_179173800	-2.394	-6.141	-2.467	1.428	1	1	1	0.00123845
chr2_218332801_218333000	-6.958	-5.866	-5.288	-9.719	0.00159899	1	1	0.00697025
chr2_9335601_9335800	-11.062	-9.132	-12.847	-11.209	0.009474	1	0.000937219	1
chr3_112372801_112373000	-4.371	-0.835	-12.735	0.455	1	1	0.0309251	1
chr3_128986201_128986400	-6.565	-4.742	-4.318	-10.634	1	1	1	0.0366078
chr3_176826401_176826600	-7.004	-2.582	-4.799	-13.632	1	1	1	0.0439996
chr3_194247401_194247600	-9.684	-8.362	-6.441	-14.249	0.000238238	1	1	0.000701846
chr3_26657601_26657800	2.801	4.938	8.419	-4.953	1	1	0.0393493	1
chr3_33023401_33023600	7.083	5.494	10.552	5.204	3.34975e-05	1	7.1487e-09	1
chr3_46110801_46111000	-16.534	-17.175	-15.019	-17.409	0.00482492	0.00255082	1	1
chr3_50292001_50292200	0.616	0.835	1.036	-0.023	0.745848	1	0.0030407	1
chr3_52204801_52205000	-8.669	-8.671	-9.592	-7.744	0.473478	0.0326931	1	1
chr3_60761201_60761400	-8.67	-2.187	-8.614	-15.21	0.423688	1	1	0.00102261
chr3_71210601_71210800	-8.44	-6.984	-5.584	-12.752	1	1	1	0.0041204
chr4_2652801_2653000	-5.552	-7.171	-5.159	-4.325	1	0.00933592	1	1	FAM193A
chr4_78645801_78646000	-10.187	-10.025	-12.158	-8.377	0.326144	1	0.0436774	1
chr5_1168801_1169000	-8.95	-7.376	-8.462	-11.012	0.000119624	1	0.178591	0.0206264
chr6_128522601_128522800	-9.206	-20.77	-8.804	1.954	1	1.9742e-07	1	1
chr6_145732601_145732800	-9.789	-12.266	-6.587	-10.513	1	0.0151785	1	1
chr6_166441801_166442000	-4.737	-5.781	-2.762	-5.669	1	0.00236845	1	1	RPS6KA2
chr6_17763801_17764000	-6.863	-2.001	-5.464	-13.124	1	1	1	0.0299185
chr6_42025201_42025400	-8.658	-9.496	-6.821	-9.658	0.000298539	1	0.0231892	1
chr6_43772401_43772600	-10.802	-6.78	-8.45	-17.176	0.325933	1	1	0.00217015
chr6_55762801_55763000	-4.872	-2.265	-8.337	-4.013	0.0139591	1	0.00300834	1
chr6_7052001_7052200	1.266	-0.056	1.511	2.344	1	1	1	0.040488
chr6_8739601_8739800	-10.748	-11.557	0.049	-20.737	0.298995	1	1	0.00690611
chr7_102898401_102898600	-4.698	-3.284	-3.264	-7.546	1	1	1	0.0497234
chr7_106835001_106835200	4.154	3.345	5.465	3.653	0.328814	1	0.0180989	1
chr7_36176001_36176200	-4.396	-4.709	-2.949	-5.531	0.000250068	1	1	0.0196152
chr7_43736601_43736800	-4.728	-3.357	-2.97	-7.856	0.354863	1	1	0.0278011
chr7_6635201_6635400	-7.257	-8.567	-5.629	-7.574	0.000909841	0.00828248	1	1
chr7_7655201_7655400	-8.92	-5.422	-8.359	-12.977	0.00500024	1	1	5.16074e-06
chr8_17184001_17184200	-5.123	-2.465	-10.464	-2.441	1	1	0.00428279	1
chr8_19717201_19717400	10.234	5.879	8.371	16.451	1.96955e-05	1	0.0568864	5.42796e-07
chr9_109123401_109123600	-8.534	-7.199	-10.212	-8.192	0.175618	1	0.00947922	1
chr9_128558201_128558400	-10.089	-8.75	-11.601	-9.914	1.4104e-05	1	0.124029	0.00512693
chr9_131603401_131603600	-10.025	-11.71	-7.86	-10.506	1	0.00183474	1	1
chr9_136714201_136714400	-5.745	-5.854	-6.669	-4.712	0.0311625	1	0.0302829	1	DIPK1B
chr9_136714801_136715000	-5.111	-4.421	-3.95	-6.962	0.048804	1	1	0.0361726	DIPK1B
chr9_136715001_136715200	-5.226	-4.347	-4.126	-7.206	0.0678923	1	1	0.0497115	DIPK1B
chr9_38048601_38048800	-13.194	-13.769	-9.421	-16.393	0.000567959	0.00065339	1	0.540462
chr9_87252601_87252800	-6.932	-6.223	-9.472	-5.101	0.04033	1	0.00615145	1
